# A *FLOWERING LOCUS T* ortholog is associated with photoperiod-insensitive flowering in hemp (*Cannabis sativa* L.)

**DOI:** 10.1101/2023.04.21.537862

**Authors:** Caroline A. Dowling, Jiaqi Shi, Jacob A. Toth, Michael A. Quade, Lawrence B. Smart, Paul F. McCabe, Rainer Melzer, Susanne Schilling

## Abstract

Hemp (*Cannabis sativa* L.) is an extraordinarily versatile crop, with applications ranging from medicinal compounds to seed oil and fibre products. *Cannabis sativa* is a short-day plant, and its flowering is tightly controlled by photoperiod. However, substantial genetic variation exists for photoperiod sensitivity in *C. sativa,* and photoperiod-insensitive (“autoflower”) cultivars are available.

Using a bi-parental mapping population and bulked segregant analysis, we identified *Autoflower2*, a 0.5 Mbp locus significantly associated with photoperiod-insensitive flowering in hemp. *Autoflower2* contains an ortholog of the central flowering time regulator *FLOWERING LOCUS T* (*FT*) from *Arabidopsis thaliana* which we termed *CsFT1*. Extensive sequence divergence between alleles of *CsFT1* was identified between photoperiod-sensitive and insensitive cultivars of *C. sativa*, including a duplication of *CsFT1* and sequence differences especially in introns. Genotyping of several mapping populations and a diversity panel confirmed a strong correlation between *CsFT1* alleles and photoperiod response as well as affirming that at least two independent loci for this agriculturally important trait, *Autoflower1* and *Autoflower2*, exist in the *C. sativa* gene pool.

This study reveals the multiple independent origins of photoperiod insensitivity in *C. sativa,* supporting the likelihood of a complex domestication history in this species. By integrating the genetic relaxation of photoperiod sensitivity into novel *C. sativa* cultivars, expansion to higher latitudes will be permitted, thus allowing the full potential of this versatile crop to be reached.
