## Supplementary Tables for "A *FLOWERING LOCUS T* ortholog is associated with photoperiod-insensitive flowering in hemp (*Cannabis sativa* L.)"

### Sheet: Table S1
Table S1. RNA-seq datasets analysed from publicly available data.
Bioproject	cultivar(s)	number of datasets analysed	Submitter	Publication (if any)	comment
PRJNA73819	Purple Kush and FINOLA	11	University of Toronto	Laverty KU et al., "A physical and genetic map of Cannabis sativa identifies extensive rearrangements at the THC/CBD acid synthase loci.", Genome Res, 2019 Jan;29(1):146-156 van Bakel H et al., "The draft genome and transcriptome of Cannabis sativa.", Genome Biol, 2011 Oct 20;12(10):R102
PRJNA80055	n/a	23	Michigan State University	n/a
PRJNA756306	Feral Madison, Knox, and Merick	6	GEO	Busta, L., Dweikat, I., Sato, S.J., Qu, H., Xue, Y., Zhou, B., Gan, L., Yu, B., Clemente, T.E., Cahoon, E.B. and Zhang, C., 2022. Chemical and genetic variation in feral Cannabis sativa populations across the Nebraska climate gradient. Phytochemistry, 200, p.113206.
PRJNA562042	wild Cannabis	4	Ministry of Public Security	Gao S et al., "A high-quality reference genome of wild Cannabis sativa.", Hortic Res, 2020;7(1):73
PRJNA560453	Cannbio-2	47	DJPR	Braich S et al., "Generation of a Comprehensive Transcriptome Atlas and Transcriptome Dynamics in Medicinal Cannabis.", Sci Rep, 2019 Nov 12;9(1):16583	omitted trichome samples
PRJNA483805	FINOLA	9	The University of British Columbia	Livingston, S.J., Quilichini, T.D., Booth, J.K., Wong, D.C., Rensing, K.H., Laflamme‐Yonkman, J., Castellarin, S.D., Bohlmann, J., Page, J.E. and Samuels, A.L., 2020. Cannabis glandular trichomes alter morphology and metabolite content during flower maturation. The Plant Journal, 101(1), pp.37-56.
PRJEB21674	Carmen	4	One Thousand Plant Transcriptomes Initiative	"One thousand plant transcriptomes and the phylogenomics of green plants." Nature 574, no. 7780 (2019): 679-685.
PRJNA551485	Tachllta Till and Argvana Heart	24	Georgetown Medical Center	McGarvey, P., Huang, J., McCoy, M., Orvis, J., Katsir, Y., Lotringer, N., Nesher, I., Kavarana, M., Sun, M., Peet, R. and Meiri, D., 2020. De novo assembly and annotation of transcriptomes from two cultivars of Cannabis sativa with different cannabinoid profiles. Gene, 762, p.145026.
PRJNA549804	Zenitsa	12	Laboratoire de Biometrie et Biologie Evolutive	Prentout, D., Razumova, O., Rhoné, B., Badouin, H., Henri, H., Feng, C., Käfer, J., Karlov, G. and Marais, G.A., 2020. An efficient RNA-seq-based segregation analysis identifies the sex chromosomes of Cannabis sativa. Genome Research, 30(2), pp.164-172.
PRJNA435671	Santhica27	131 analysed, 36 randomly selected bast plotted in heatmap	Luxembourg Institute of Science and Technology	Guerriero G et al., "Transcriptomic profiling of hemp bast fibres at different developmental stages.", Sci Rep, 2017 Jul 10;7(1):4961Behr M et al., "Studying Secondary Growth and Bast Fiber Development: The Hemp Hypocotyl Peeks behind the Wall.", Front Plant Sci, 2016;7:1733	omitted sample SRR3996297 as failed quaity control. 131 analysed, 36 randomly selected bast plotted in heatmap
PRJNA513221	X59	3	University Of British Columbia, Okanagan	n/a	hypothesise that X59 is the cultivar as sample names on NCBI for 10d seed is 10dX59

### Sheet: Table S2
Table S2. The PEBP gene family in A. thaliana, O. sativa and C. sativa. Table S2. The PEBP gene family in A. thaliana, O. sativa and C. sativa. Arabidopsis thaliana and O. sativa gene IDs were obtained from Venail et al. (2022).
Species	Gene name	Locus ID (NCBI)		Promotor or repressor of flowering	Reference for activity
Arabidopsis	AtFT	At1g65480.1	AtFT_At1g65480.1	Promoter	Jin et al 2021
	AtTSF	AT4G20370.1	AtTSF_AT4G20370.1	Promoter	Jin et al 2021
	AtMFT	At1g18100.1	AtMFT_At1g18100.1	Promoter	Jin et al 2021
	AtBFT	At5g62040.1	AtBFT_At5g62040.1	Repressor	Jin et al 2021
	AtTFL1	At5g03840.1	AtTFL1_At5g03840.1	Repressor	Jin et al 2021
	AtATC	AT2G27550.1	AtATC_AT2G27550.1	Repressor	Jin et al 2021
Rice	Hd3a_(OsFTL2)	Os06g06320.1	Hd3a_(OsFTL2) _Os06g06320.1	Promoter	Jin et al 2021
	OsFTL3_(RFT1)	Os06g06300.1	OsFTL3_(RFT1)_Os06g06300.1	Promoter	Jin et al 2021
	OsFTL1	Os01g11940.1	OsFTL1_Os01g11940.1	Promoter	Jin et al 2021
	RCN1_(OsCEN)	Os11g05470.1	RCN1_(OsCEN)_Os11g05470.1	Repressor	Jin et al 2021
	OsFTL6	Os04g41130.1	OsFTL6_Os04g41130.1	n/a	n/a
	OsFTL8	Os01g10590.1	OsFTL8_Os01g10590.1	n/a	n/a
	OsFTL7	Os12g13030.1	OsFTL7_Os12g13030.1	n/a	n/a
	OsFTL10	Os05g44180.1	OsFTL10_Os05g44180.1	n/a	n/a
	OsFTL11	Os11g18870.1	OsFTL11_Os11g18870.1	n/a	n/a
	OsFTL12	Os06g35940.1	OsFTL12_Os06g35940.1	n/a	n/a
	OsFTL13	Os02g13830.1	OsFTL13_Os02g13830.1	n/a	n/a
	OsFTL5	Os02g39064.1	OsFTL5_Os02g39064.1	n/a	n/a
	OsFTL4	Os09g33850.1	OsFTL4_Os09g33850.1	n/a	n/a
	OsFTL9	Os01g54490.1	OsFTL9_Os01g54490.1	n/a	n/a
	OsRCN4	Os04g33570.1	OsRCN4_Os04g33570.1	Repressor	Jin et al 2021
	OsRCN2	Os02g32950.1	OsRCN2_Os02g32950.1	Repressor	Jin et al 2021
	OsMFT1	Os06g30370.1	OsMFT1_Os06g30370.1	Repressor	Jin et al 2021
	OsMFT2	Os01g02120.1	OsMFT2_Os01g02120.1	n/a	n/a
Cannabis	CsFT1	LOC115700781	CsFT1_LOC115700781	Promoter?	Our analysis
	CsFT2	LOC115709185	CsFT2_LOC115709185	n/a	n/a
	CsFT3	LOC115697736	CsFT3_LOC115697736	n/a	n/a
	CsCEN1	LOC115697843	CsCEN1_LOC115697843	n/a	n/a
	CsMFT3	LOC115707673	CsMFT3_LOC115707673	n/a	n/a
	CsTFL1	LOC115708910	CsTFL1_LOC115708910	n/a	n/a
	CsMFT1	LOC115711426	CsMFT1_LOC115711426	n/a	n/a
	CsMFT2	LOC115711470	CsMFT2_LOC115711470	n/a	n/a
	CsCEN2	LOC115715658	CsCEN2_LOC115715658	n/a	n/a
	CsCEN3	LOC115715930	CsCEN3_LOC115715930	n/a	n/a
	CsCEN4	LOC115720824	CsCEN4_LOC115720824	n/a	n/a
	CsFT4	LOC115696989	CsFT4_LOC115696989	n/a	n/a

### Sheet: Table S3
Table S3. Primer sequences used for genotyping qPCR analysis and PACE assay of CsFT1.
Purpose	Primer Name	Group	Primer Sequence
qPCR (used in Figure 4d)	CAN100	forward	TCTTGTTGTTGGTAGAGTAATAGG
qPCR (used in Figure 4d)	CAN101	reverse	GAACTCATAGCCATTGTTGAC
qPCR (used in Figure 6c)	CAN102	forward	GGTGTGCTATGAGAATCCAAG
qPCR (used in Figure 6c)	CAN103	reverse	TGTTGAAATTTTGACGCCATC
qPCR	CsLFY	forward	GGGTGATGTTATCTCCTTCCGA
qPCR	CsLFY	reverse	ACCGATGAAGGAGACACTGC
PACE	CD001	forward FAM	GAAGGTGACCAAGTTCATGCT GRC AGA CAG TGT ATG CAC CA
PACE	CD002	forward VIC	GAAGGTCGGAGTCAACGGATT GRC AGA CAG TGT ATG CAC CG
PACE	CD003	reverse	GAA ATA GAG AGC AGC AAC AGG

### Sheet: Table S4
Table S4. Approximate size and locations of all significant QTLs found in the F2 and F3 QTL-seq analysis. The only QTL to be detected in both analyses was at the end of chr08 (NC_044379.1).
population	chr	chr (assembly name)	Coordinates start	end coordinate (bp)	end of QTL (coordinate+100kb)	size (bp)	start (Mb)	end (Mb)	size (Mb)	significance
F2	X	NC_044370.1	5900000	6500000	6600000	700000	5.9	6.6	0.7	0.95
F2	X	NC_044370.1	16000000	16100000	16200000	200000	16	16.2	0.2	0.95
F2	X	NC_044370.1	16300000	17500000	17600000	1300000	16.3	17.6	1.3	0.95
F2	X	NC_044370.1	17700000	18800000	18900000	1200000	17.7	18.9	1.2	0.95
F2	X	NC_044370.1	20000000	22500000	22600000	2600000	20	22.6	2.6	0.95
F2	X	NC_044370.1	23200000	25400000	25500000	2300000	23.2	25.5	2.3	0.95
F2	X	NC_044370.1	26900000	27800000	27900000	1000000	26.9	27.9	1	0.95
F2	X	NC_044370.1	28400000	29300000	29400000	1000000	28.4	29.4	1	0.95
F2	X	NC_044370.1	30400000	31400000	31500000	1100000	30.4	31.5	1.1	0.95
F2	X	NC_044370.1	31700000	34600000	34700000	3000000	31.7	34.7	3	0.95
F2	X	NC_044370.1	36300000	36500000	36600000	300000	36.3	36.6	0.3	0.95
F2	X	NC_044370.1	39400000	40500000	40600000	1200000	39.4	40.6	1.2	0.95
F2	X	NC_044370.1	41000000	42900000	43000000	2000000	41	43	2	0.95
F2	X	NC_044370.1	43500000	45700000	45800000	2300000	43.5	45.8	2.3	0.95
F2	X	NC_044370.1	50200000	53000000	53100000	2900000	50.2	53.1	2.9	0.95
F2	X	NC_044370.1	54600000	56000000	56100000	1500000	54.6	56.1	1.5	0.95
F2	X	NC_044370.1	57100000	57300000	57400000	300000	57.1	57.4	0.3	0.95
F2	X	NC_044370.1	57700000	57700000	57800000	100000	57.7	57.8	0.1	0.95
F2	X	NC_044370.1	57900000	58100000	58200000	300000	57.9	58.2	0.3	0.95
F2	X	NC_044370.1	60300000	63400000	63500000	3200000	60.3	63.5	3.2	0.95
F2	X	NC_044370.1	66000000	66600000	66700000	700000	66	66.7	0.7	0.95
F2	X	NC_044370.1	67800000	68900000	69000000	1200000	67.8	69	1.2	0.95
F2	X	NC_044370.1	69400000	73000000	73100000	3700000	69.4	73.1	3.7	0.95
F2	X	NC_044370.1	73300000	74000000	74100000	800000	73.3	74.1	0.8	0.95
F2	X	NC_044370.1	74900000	79100000	79200000	4300000	74.9	79.2	4.3	0.95
F2	X	NC_044370.1	80200000	83000000	83100000	2900000	80.2	83.1	2.9	0.95
F2	X	NC_044370.1	84800000	84900000	85000000	200000	84.8	85	0.2	0.95
F2	X	NC_044370.1	85800000	87100000	87200000	1400000	85.8	87.2	1.4	0.95
F2	X	NC_044370.1	88700000	88800000	88900000	200000	88.7	88.9	0.2	0.95
F2	X	NC_044370.1	89900000	90200000	90300000	400000	89.9	90.3	0.4	0.95
F2	X	NC_044370.1	91300000	92500000	92600000	1300000	91.3	92.6	1.3	0.95
F2	X	NC_044370.1	94700000	94800000	94900000	200000	94.7	94.9	0.2	0.95
F2	X	NC_044370.1	95900000	96000000	96100000	200000	95.9	96.1	0.2	0.95
F2	X	NC_044370.1	97000000	97900000	98000000	1000000	97	98	1	0.95
F2	X	NC_044370.1	98100000	99100000	99200000	1100000	98.1	99.2	1.1	0.95
F2	1	NC_044371.1	20300000	20300000	20400000	100000	20.3	20.4	0.1	0.95
F2	9	NC_044376.1	24600000	24600000	24700000	100000	24.6	24.7	0.1	0.95
F2	8	NC_044379.1	58400000	61300000	61400000	3000000	58.4	61.4	3	0.95
F2	8	NC_044379.1	61900000	64600000	64622176	2722176	61.9	64.6222	2.72218	0.95
F2	X	NC_044370.1	57700000	57700000	57800000	100000	57.7	57.8	0.1	0.99
F2	X	NC_044370.1	72800000	73000000	73100000	300000	72.8	73.1	0.3	0.99
F2	8	NC_044379.1	60000000	61000000	61100000	1100000	60	61.1	1.1	0.99
F2	8	NC_044379.1	62200000	64600000	64622176	2422176	62.2	64.6222	2.42218	0.99
F3	3	NC_044372.1	26500000	26700000	26800000	300000	26.5	26.8	0.3	0.95
F3	8	NC_044379.1	64100000	64600000	64622176	522176	64.1	64.6222	0.522176	0.95

### Sheet: Table S5
Table S5. Raw output of the significant QTLs from the F2 QTL seq sliding window analysis.
chr	coordinate	average of SNP-index for early bulk	average of SNP-index for late bulk2	ΔSNP-index	The average of 95% confidence interval lower side of ΔSNP-index	The average of 95% confidence interval upper side of ΔSNP-index	The average of 99% confidence interval lower side of ΔSNP-index	The average of 99% confidence interval upper side of ΔSNP-index	Significant at 95%	Significant at 99%
NC_044379.1	63600000	0.736058	0.0826174	0.65344	-0.419245	0.419235	-0.553469	0.545887	TRUE	TRUE
NC_044379.1	63500000	0.73157	0.0830446	0.648525	-0.41917	0.41928	-0.553335	0.545451	TRUE	TRUE
NC_044379.1	63400000	0.727333	0.0904471	0.636886	-0.419892	0.419889	-0.553266	0.545214	TRUE	TRUE
NC_044379.1	63300000	0.727581	0.0933471	0.634234	-0.41771	0.418133	-0.550849	0.542868	TRUE	TRUE
NC_044379.1	63900000	0.723371	0.0937869	0.629585	-0.414464	0.415053	-0.547946	0.538137	TRUE	TRUE
NC_044379.1	64000000	0.719638	0.0909421	0.628696	-0.413271	0.413163	-0.546003	0.535788	TRUE	TRUE
NC_044379.1	63200000	0.727391	0.1019	0.625491	-0.41771	0.4177	-0.549663	0.542159	TRUE	TRUE
NC_044379.1	63800000	0.721551	0.0979153	0.623636	-0.416148	0.415947	-0.550283	0.540549	TRUE	TRUE
NC_044379.1	63700000	0.720408	0.100232	0.620177	-0.417994	0.416828	-0.551539	0.542682	TRUE	TRUE
NC_044379.1	63100000	0.71672	0.102908	0.613813	-0.41716	0.417244	-0.548754	0.541358	TRUE	TRUE
NC_044379.1	64100000	0.706189	0.0978955	0.608294	-0.413709	0.411476	-0.544892	0.533542	TRUE	TRUE
NC_044379.1	64600000	0.70246	0.0964926	0.605967	-0.414204	0.41169	-0.545614	0.534277	TRUE	TRUE
NC_044379.1	64500000	0.70246	0.0964926	0.605967	-0.414204	0.41169	-0.545614	0.534277	TRUE	TRUE
NC_044379.1	64400000	0.70246	0.0964926	0.605967	-0.414204	0.41169	-0.545614	0.534277	TRUE	TRUE
NC_044379.1	64300000	0.70246	0.0964926	0.605967	-0.414204	0.41169	-0.545614	0.534277	TRUE	TRUE
NC_044379.1	64200000	0.70246	0.0964926	0.605967	-0.414204	0.41169	-0.545614	0.534277	TRUE	TRUE
NC_044379.1	60400000	0.725125	0.122677	0.602448	-0.415199	0.416901	-0.549268	0.54184	TRUE	TRUE
NC_044379.1	60500000	0.722308	0.120423	0.601885	-0.41526	0.417405	-0.548964	0.542567	TRUE	TRUE
NC_044379.1	60300000	0.722376	0.124787	0.597589	-0.418124	0.41924	-0.551647	0.544472	TRUE	TRUE
NC_044379.1	60700000	0.718713	0.12142	0.597294	-0.41615	0.417508	-0.549571	0.543216	TRUE	TRUE
NC_044379.1	60600000	0.716901	0.120135	0.596766	-0.415322	0.416337	-0.548969	0.541691	TRUE	TRUE
NC_044379.1	63000000	0.705302	0.108953	0.596349	-0.417136	0.417296	-0.548293	0.540932	TRUE	TRUE
NC_044379.1	62900000	0.703089	0.111754	0.591335	-0.416135	0.416896	-0.547169	0.540299	TRUE	TRUE
NC_044379.1	60800000	0.715366	0.126459	0.588908	-0.416093	0.417445	-0.549403	0.543231	TRUE	TRUE
NC_044379.1	60900000	0.713857	0.12834	0.585517	-0.415541	0.41658	-0.54854	0.542141	TRUE	TRUE
NC_044379.1	62800000	0.697714	0.112895	0.584819	-0.416218	0.416961	-0.547432	0.540576	TRUE	TRUE
NC_044379.1	62700000	0.697357	0.113113	0.584244	-0.416012	0.416607	-0.547235	0.540249	TRUE	TRUE
NC_044379.1	60200000	0.714711	0.13071	0.584001	-0.420975	0.421566	-0.55361	0.548392	TRUE	TRUE
NC_044379.1	62600000	0.695784	0.112437	0.583347	-0.415965	0.416727	-0.547123	0.540126	TRUE	TRUE
NC_044379.1	62500000	0.695709	0.113643	0.582066	-0.416024	0.416863	-0.547096	0.540385	TRUE	TRUE
NC_044379.1	62400000	0.69445	0.113402	0.581048	-0.415534	0.416467	-0.546645	0.540082	TRUE	TRUE
NC_044379.1	60100000	0.719792	0.139002	0.58079	-0.423222	0.422806	-0.555863	0.550964	TRUE	TRUE
NC_044379.1	60000000	0.720813	0.143503	0.57731	-0.426162	0.425363	-0.558488	0.555423	TRUE	TRUE
NC_044379.1	62300000	0.68918	0.114443	0.574737	-0.415991	0.416701	-0.547199	0.540547	TRUE	TRUE
NC_044379.1	61000000	0.70823	0.134998	0.573232	-0.415278	0.416113	-0.54808	0.541531	TRUE	TRUE
NC_044379.1	62200000	0.683192	0.115319	0.567874	-0.416371	0.417551	-0.547738	0.541793	TRUE	TRUE
NC_044379.1	61100000	0.687846	0.1599	0.527946	-0.415338	0.416263	-0.54788	0.54173	TRUE	FALSE
NC_044379.1	62100000	0.668876	0.141451	0.527425	-0.41635	0.417505	-0.547913	0.541912	TRUE	FALSE
NC_044379.1	59900000	0.681414	0.171972	0.509442	-0.422342	0.422031	-0.555545	0.549522	TRUE	FALSE
NC_044379.1	59800000	0.6789	0.173917	0.504983	-0.421298	0.420067	-0.554357	0.546564	TRUE	FALSE
NC_044379.1	59700000	0.67294	0.183232	0.489708	-0.420821	0.420185	-0.553644	0.546774	TRUE	FALSE
NC_044379.1	58900000	0.653725	0.169271	0.484454	-0.410365	0.411174	-0.542557	0.53444	TRUE	FALSE
NC_044379.1	59600000	0.672659	0.190637	0.482022	-0.421423	0.421602	-0.554306	0.548623	TRUE	FALSE
NC_044379.1	58800000	0.649277	0.168804	0.480473	-0.410211	0.411887	-0.541856	0.534611	TRUE	FALSE
NC_044379.1	62000000	0.64959	0.169695	0.479895	-0.416271	0.417603	-0.547315	0.542421	TRUE	FALSE
NC_044379.1	59300000	0.649623	0.174605	0.475017	-0.412452	0.413482	-0.544222	0.537149	TRUE	FALSE
NC_044379.1	59500000	0.660364	0.186799	0.473565	-0.419196	0.418941	-0.551764	0.544772	TRUE	FALSE
NC_044379.1	59400000	0.649671	0.177282	0.472388	-0.412754	0.414015	-0.544504	0.538142	TRUE	FALSE
NC_044379.1	58700000	0.640272	0.169415	0.470857	-0.409426	0.411872	-0.541877	0.534138	TRUE	FALSE
NC_044379.1	58600000	0.632965	0.17274	0.460225	-0.410359	0.413248	-0.542724	0.535342	TRUE	FALSE
NC_044379.1	59200000	0.642157	0.181984	0.460172	-0.410695	0.412107	-0.542867	0.534839	TRUE	FALSE
NC_044379.1	59100000	0.639089	0.182765	0.456325	-0.410136	0.411327	-0.542175	0.533417	TRUE	FALSE
NC_044379.1	59000000	0.638708	0.182621	0.456087	-0.409953	0.411425	-0.542101	0.533385	TRUE	FALSE
NC_044379.1	58500000	0.629989	0.174776	0.455213	-0.409983	0.412873	-0.542629	0.534526	TRUE	FALSE
NC_044379.1	61200000	0.65872	0.203522	0.455198	-0.414972	0.415088	-0.547215	0.54033	TRUE	FALSE
NC_044379.1	61300000	0.657203	0.207598	0.449605	-0.417086	0.417262	-0.548237	0.543433	TRUE	FALSE
NC_044379.1	61900000	0.635156	0.189993	0.445163	-0.417528	0.418282	-0.548433	0.54337	TRUE	FALSE
NC_044379.1	58400000	0.615348	0.181744	0.433604	-0.411397	0.414574	-0.545194	0.536903	TRUE	FALSE

### Sheet: Table S6
Table S6. Candidate genes for flowering time control in C. sativa. Genes were identified from literature, GFF search and blast.
Chr	Start	End	Locus	Protein product	Protein Name
1_NC_044371.1	95494728	95495397	LOC115703699	XP_030486795.1	zinc finger protein CONSTANS-LIKE 1, CsCOL8
1_NC_044371.1	20816258	20818673	LOC115703878	XP_030486974.1	protein FAR1-RELATED SEQUENCE 5-like
1_NC_044371.1	22253112	22253711	LOC115703890	XP_030486987.1	protein FAR1-RELATED SEQUENCE 5-like
1_NC_044371.1	18319876	18321170	LOC115704700	XP_030487759.1	dof zinc finger protein DOF3.6-like
1_NC_044371.1	18431739	18433030	LOC115704742	XP_030487809.1	dof zinc finger protein DOF3.6
1_NC_044371.1	58676484	58681375	LOC115705125	XP_030488223.1	two-component response regulator-like PRR95 isoform X1
1_NC_044371.1	19987126	19991754	LOC115705128	XP_030488228.1	LOW QUALITY PROTEIN: two-component response regulator-like PRR37
1_NC_044371.1	21549560	21562779	LOC115705698	XP_030488961.1	protein LONG AFTER FAR-RED 3
1_NC_044371.1	81275564	81279058	LOC115705930	XP_030489269.1	protein FLOWERING LOCUS D
1_NC_044371.1	12938078	12938742	LOC115706039	XP_030489400.1	protein EARLY FLOWERING 4
1_NC_044371.1	19843737	19846985	LOC115706080	XP_030489456.1	zinc finger CCCH domain-containing protein 11
1_NC_044371.1	19691941	19696529	LOC115706176	XP_030489582.1	nuclear transcription factor Y subunit B-1 isoform X1
1_NC_044371.1	19803137	19814896	LOC115706264	XP_030489712.1	LOW QUALITY PROTEIN: regulator of nonsense transcripts UPF2
1_NC_044371.1	85827403	85831935	LOC115706381	XP_030489874.1	protein SPA1-RELATED 3 isoform X1
1_NC_044371.1	42384044	42390118	LOC115706434	XP_030489945.1	LOW QUALITY PROTEIN: protein LHY-like
1_NC_044371.1	87493759	87505038	LOC115706939	XP_030490578.1	MADS-box protein SOC1
1_NC_044371.1	90175779	90183823	LOC115707127	XP_030490845.1	protein PHYTOCHROME-DEPENDENT LATE-FLOWERING
1_NC_044371.1	91927219	91931938	LOC115707394	XP_030491211.1	E3 ubiquitin-protein ligase COP1 isoform X1
1_NC_044371.1	2092293	2093117	LOC115707650	XP_030491531.1	ATP-dependent DNA helicase PIF1-like
1_NC_044371.1	95669335	95670168	LOC115707673	XP_030491560.1	protein MOTHER of FT and TFL1, CsMFT3
1_NC_044371.1	19726857	19728519	LOC115708151	XP_030492221.1	floral homeotic protein APETALA 2 isoform X2
2_NC_044375.1	28634748	28639491	LOC115718951	XP_030503638.1	flowering locus K homology domain
2_NC_044375.1	89780991	89785122	LOC115719277	XP_030504112.1	phytochrome A
2_NC_044375.1	89552959	89555768	LOC115719625	XP_030504594.1	transcription factor PIF3
2_NC_044375.1	79978403	79978795	LOC115720389	XP_030505400.1	flowering-promoting factor 1-like protein 1
2_NC_044375.1	4006213	4024991	LOC115720605	XP_030505618.1	MADS-box protein AGL24 isoform X2
2_NC_044375.1	751491	753925	LOC115720824	XP_030505861.1	CEN-like protein 2, CsCEN4
2_NC_044375.1	4063465	4070319	LOC115721274	XP_030506400.1	MADS-box protein SVP isoform X1
2_NC_044375.1	40455444	40458775	LOC115721362	XP_030506507.1	phytochromobilin:ferredoxin oxidoreductase, chloroplastic
3_NC_044372.1	58279056	58280600	LOC115708831	XP_030492707.1	protein PHYTOCHROME KINASE SUBSTRATE 3
3_NC_044372.1	74197265	74198176	LOC115708910	XP_030492795.1	protein TERMINAL FLOWER 1, CsTFL1
3_NC_044372.1	37688466	37693046	LOC115709957	XP_030494093.1	cryptochrome DASH, chloroplastic/mitochondrial
3_NC_044372.1	743515	746790	LOC115710309	XP_030494537.1	agamous-like MADS-box protein AGL15
3_NC_044372.1	59528441	59529631	LOC115710816	XP_030495027.1	protein FAR1-RELATED SEQUENCE 5-like
3_NC_044372.1	89057120	89057977	LOC115711089	XP_030495285.1	ATP-dependent DNA helicase PIF1-like
3_NC_044372.1	94040479	94042482	LOC115711183	XP_030495370.1	zinc finger protein CONSTANS-LIKE 6-like, CsCOL12
3_NC_044372.1	92269219	92271234	LOC115711426	XP_030495622.1	protein MOTHER of FT and TFL1-like, CsMFT1
3_NC_044372.1	92134894	92136895	LOC115711470	XP_030495670.1	protein MOTHER of FT and TFL1-like, CsMFT2
3_NC_044372.1	27191581	27194394	LOC115711472	XP_030495672.1	transcription factor PIF7 isoform X2
3_NC_044372.1	20334400	20344338	LOC115711591	XP_030495816.1	two-component response regulator-like APRR1
3_NC_044372.1	94140459	94142576	LOC115711648	XP_030495880.1	zinc finger protein CONSTANS-LIKE 6, CsCOL6
3_NC_044372.1	83585511	83590400	LOC115711708	XP_030495955.1	protein EARLY FLOWERING 5 isoform X1
4_NC_044373.1	91617026	91620204	LOC115712353	XP_030496484.1	protein FAR-RED IMPAIRED RESPONSE 1
4_NC_044373.1	89865745	89870207	LOC115712794	XP_030497017.1	transcription factor PIF1 isoform X1
4_NC_044373.1	89389537	89390157	LOC115712969	XP_030497272.1	protein LATE FLOWERING
4_NC_044373.1	15225361	15226254	LOC115713195	XP_030497539.1	ATP-dependent DNA helicase PIF4-like
4_NC_044373.1	85220762	85222371	LOC115713813	XP_030498158.1	ATP-dependent DNA helicase PIF1-like
4_NC_044373.1	91340569	91341291	LOC115713904	XP_030498244.1	protein LATE FLOWERING
4_NC_044373.1	90158445	90162931	LOC115713929	XP_030498269.1	transcription factor PIF1 isoform X1
4_NC_044373.1	851937	856928	LOC115714019	XP_030498388.1	zinc finger protein CONSTANS-LIKE 10, CsCOL2
4_NC_044373.1	72640291	72644884	LOC115714329	XP_030498852.1	MADS-box protein JOINTLESS
4_NC_044373.1	1761270	1763949	LOC115714839	XP_030499459.1	zinc finger protein CONSTANS-LIKE 16, CsCOL5
5_NC_044374.1	24998841	24999821	LOC115715658	XP_030500175.1	CEN-like protein 1, CsCEN2
5_NC_044374.1	25153725	25154605	LOC115715930	XP_030500472.1	CEN-like protein 1, CsCEN3
5_NC_044374.1	623977	627264	LOC115716206	XP_030500808.1	two-component response regulator-like APRR3
5_NC_044374.1	61864989	61877801	LOC115716317	XP_030500938.1	flowering locus K homology domain isoform X1
5_NC_044374.1	62474670	62476022	LOC115716538	XP_030501210.1	phytochrome-interacting ankyrin-repeat protein 2
5_NC_044374.1	53551523	53552744	LOC115717847	XP_030502677.1	uncharacterized protein LOC115717847
6_NC_044377.1	13685110	13686441	LOC115694780	XP_030477732.1	protein FAR-RED-ELONGATED HYPOCOTYL 1-LIKE
6_NC_044377.1	6059149	6059811	LOC115694905	XP_030477868.1	phytochrome-interacting ankyrin-repeat protein 2-like
6_NC_044377.1	37785799	37786239	LOC115695156	XP_030478106.1	ATP-dependent DNA helicase PIF1-like
6_NC_044377.1	49867197	49867994	LOC115695240	XP_030478179.1	uncharacterized protein LOC115695240, ATP-dependent DNA helicase pif1-like
6_NC_044377.1	79285628	79286144	LOC115695615	XP_030478531.1	floricaula/leafy homolog 1
6_NC_044377.1	77430801	77438003	LOC115724755	XP_030509953.1	flowering time control protein FCA isoform X2
6_NC_044377.1	71531269	71557851	LOC115725163	XP_030510457.1	truncated transcription factor CAULIFLOWER A
6_NC_044377.1	4162347	4163608	LOC115725326	XP_030510667.1	zinc finger protein CONSTANS-LIKE 5, CsCOL4
7_NC_044378.1	61259829	61261126	LOC115696701	XP_030479451.1	protein FAR1-RELATED SEQUENCE 5-like
7_NC_044378.1	65476133	65478962	LOC115696989	XP_030479745.1	protein HEADING DATE 3A, CsFT4
7_NC_044378.1	22326809	22328541	LOC115697429	XP_030480289.1	zinc finger protein CONSTANS-LIKE 14 isoform X2, CsCOL3
7_NC_044378.1	280007	283744	LOC115697482	XP_030480365.1	protein EARLY FLOWERING 3
7_NC_044378.1	68477606	68481727	LOC115697533	XP_030480443.1	phytochrome E
7_NC_044378.1	2358198	2359802	LOC115697675	XP_030480626.1	ATP-dependent DNA helicase PIF1-like
7_NC_044378.1	40315278	40316663	LOC115697682	XP_030480634.1	LOW QUALITY PROTEIN: phytochrome-interacting ankyrin-repeat protein 2-like
8_NC_044379.1	36244569	36246038	LOC115698543	XP_030481484.1	protein PHYTOCHROME KINASE SUBSTRATE 1
8_NC_044379.1	64618268	64622176	LOC115698998	XP_030482070.1	protein argonaute 5
8_NC_044379.1	46510089	46512872	LOC115699042	XP_030482110.1	flowering time control protein FPA
8_NC_044379.1	64398283	64403286	LOC115699158	XP_030482276.1	splicing factor U2AF-associated protein 2 isoform X1, Early Flowering 9 CsELF9
8_NC_044379.1	45962491	45968170	LOC115699438	XP_030482711.1	E3 ubiquitin-protein ligase COP1
8_NC_044379.1	25734289	25742149	LOC115699574	XP_030482912.1	protein PHOTOPERIOD-INDEPENDENT EARLY FLOWERING 1
8_NC_044379.1	25730429	25734175	LOC115699575	XP_030482913.1	protein PHOTOPERIOD-INDEPENDENT EARLY FLOWERING 1 isoform X1
8_NC_044379.1	58600760	58603842	LOC115699678	XP_030483060.1	transcription factor PIF5
8_NC_044379.1	8193274	8193792	LOC115699799	XP_030483202.1	ATP-dependent DNA helicase PIF1-like
8_NC_044379.1	8193821	8194639	LOC115699800	XP_030483204.1	uncharacterized protein LOC115699800
8_NC_044379.1	14180764	14182749	LOC115699871	XP_030483273.1	uncharacterized protein LOC115699871
8_NC_044379.1	64457204	64461673	LOC115700443	XP_030483841.1	LOW QUALITY PROTEIN: protein argonaute 5-like
8_NC_044379.1	53716457	53717280	LOC115700712	XP_030484201.1	zinc finger protein CONSTANS-LIKE 1, CsCOL11
8_NC_044379.1	55271233	55272800	LOC115700744	XP_030484238.1	zinc finger protein CONSTANS-LIKE 2, CsCOL10
8_NC_044379.1	64421432	64423626	LOC115700781	XP_030484282.1	protein HEADING DATE 3A-like, CsFT1
8_NC_044379.1	43008204	43011950	LOC115700798	XP_030484310.1	zinc finger protein CONSTANS-LIKE 10, CsCOL9
8_NC_044379.1	53091654	53093183	LOC115700838	XP_030484363.1	zinc finger protein CONSTANS-LIKE 12, CsCOL13
8_NC_044379.1	47045980	47049123	LOC115700997	XP_030484534.1	protein FAR-RED ELONGATED HYPOCOTYL 3 isoform X1
9_NC_044376.1	5101713	5105970	LOC115721719	XP_030506648.1	phytochrome B isoform X1
9_NC_044376.1	60212330	60217652	LOC115721945	XP_030506912.1	protein SPA1-RELATED 2
9_NC_044376.1	50754502	50761122	LOC115722256	XP_030507276.1	flowering time control protein FPA
9_NC_044376.1	328977	333038	LOC115722889	XP_030508102.1	cryptochrome-1 isoform X1
9_NC_044376.1	8160607	8160945	LOC115723049	XP_030508313.1	flowering-promoting factor 1-like protein 3
9_NC_044376.1	22632024	22633243	LOC115723674	XP_030509017.1	ATP-dependent DNA helicase pif1-like
9_NC_044376.1	60266258	60268078	LOC115723926	XP_030509248.1	protein PHYTOCHROME KINASE SUBSTRATE 4 isoform X2
X_NC_044370.1	91380741	91381556	LOC115695202	XP_030478148.1	ATP-dependent DNA helicase PIF1-like
X_NC_044370.1	12371568	12372548	LOC115695661	XP_030478612.1	phytochrome A-associated F-box protein
X_NC_044370.1	12526940	12527919	LOC115695743	XP_030478709.1	LOW QUALITY PROTEIN: phytochrome A-associated F-box protein-like
X_NC_044370.1	91139074	91143911	LOC115697736	XP_030480713.1	protein HEADING DATE 3A, CsFT3
X_NC_044370.1	91782020	91782832	LOC115697843	XP_030480848.1	CEN-like protein 1, CsCEN1
X_NC_044370.1	98401090	98403935	LOC115699248	XP_030482423.1	cryptochrome-1
X_NC_044370.1	89960696	89961052	LOC115702886	XP_030486201.1	flowering-promoting factor 1
X_NC_044370.1	5944758	5948802	LOC115703149	XP_030486509.1	protein EARLY FLOWERING 3
X_NC_044370.1	23659853	23660953	LOC115707536	XP_030491403.1	zinc finger protein CONSTANS-LIKE 4, CsCOL7
X_NC_044370.1	26500776	26502809	LOC115708176	XP_030492247.1	ATP-dependent DNA helicase PIF1-like
X_NC_044370.1	27542894	27551182	LOC115708742	XP_030492608.1	protein GIGANTEA
X_NC_044370.1	28507566	28508608	LOC115709185	XP_030493096.1	protein FLOWERING LOCUS T, CsFT2
X_NC_044370.1	9560006	9564268	LOC115709584	XP_030493610.1	flowering time control protein FCA isoform X1
X_NC_044370.1	10689277	10690791	LOC115714581	XP_030499216.1	transcription factor PIF4
X_NC_044370.1	11668613	11671610	LOC115722074	XP_030507150.1	zinc finger protein CONSTANS-LIKE 13 isoform X2, CsCOL1
X_NC_044370.1	59278882	59281268	LOC115722652	XP_030507774.1	protein GIGANTEA
X_NC_044370.1	84576291	84586870	LOC115724500	XP_030509654.1	flowering time control protein FY isoform X1

### Sheet: Table S7
Table S7. Raw output of the significant QTLs from the F3 QTL seq sliding window analysis.
chr	coordinate	average of SNP-index for early bulk	average of SNP-index for late bulk2	The average of SNP-index for early ΔSNP-index	The average of 95% confidence interval lower side of ΔSNP-index	The average of 95% confidence interval upper side of ΔSNP-index	The average of 99% confidence interval lower side of ΔSNP-index	The average of 99% confidence interval upper side of ΔSNP-index	Significant at 95%	Significant at 99%
NC_044372.1	26500000	0.689792	0.206502	0.48329	-0.467859	0.47224	-0.610443	0.620657	TRUE	FALSE
NC_044372.1	26600000	0.696531	0.195289	0.501243	-0.468389	0.476172	-0.614895	0.62461	TRUE	FALSE
NC_044372.1	26700000	0.716203	0.245902	0.470301	-0.463672	0.469445	-0.603653	0.61757	TRUE	FALSE
NC_044379.1	64100000	0.687013	0.211029	0.475985	-0.466142	0.464563	-0.601438	0.6131	TRUE	FALSE
NC_044379.1	64200000	0.686738	0.219032	0.467706	-0.465401	0.464268	-0.600601	0.612927	TRUE	FALSE
NC_044379.1	64300000	0.686738	0.219032	0.467706	-0.465401	0.464268	-0.600601	0.612927	TRUE	FALSE
NC_044379.1	64400000	0.686738	0.219032	0.467706	-0.465401	0.464268	-0.600601	0.612927	TRUE	FALSE
NC_044379.1	64500000	0.686738	0.219032	0.467706	-0.465401	0.464268	-0.600601	0.612927	TRUE	FALSE
NC_044379.1	64600000	0.686738	0.219032	0.467706	-0.465401	0.464268	-0.600601	0.612927	TRUE	FALSE

### Sheet: Table S8
Table S8. Protein coding genes located in the chr08 QTL. List was modified from the NCBI C. sativa protein table (https://www.ncbi.nlm.nih.gov/genome/browse/#!/proteins/11681/897706%7CCannabis%20sativa/).
chromsome	Accession	Start	Stop	Locus	type	Protein product	Length	Protein Name	role in floweirng in other species?	potenital function	reference
chromosome 8	NC_044379.1	64224705	64225480	LOC115698924	protein coding	XP_030481984.1	226	probable serine/threonine-protein kinase dyrk2		protein phosphorylation	https://www.uniprot.org/uniprotkb/A0A3L6EZ80/entry
chromosome 8	NC_044379.1	64233945	64236066	LOC115700439	protein coding	XP_030483838.1	669	uncharacterized protein LOC115700439		-
chromosome 8	NC_044379.1	64248087	64248765	LOC115698796	protein coding	XP_030481838.1	226	LOW QUALITY PROTEIN: protein ASYMMETRIC LEAVES 2-like		regulator of cell proliferation	https://www.uniprot.org/uniprotkb/O04479/entry
chromosome 8	NC_044379.1	64265121	64266985	LOC115700441	protein coding	XP_030483839.1	522	type II inositol polyphosphate 5-phosphatase 15		hormone response	https://www.arabidopsis.org/servlets/TairObject?id=28027&type=locus
chromosome 8	NC_044379.1	64269087	64271691	LOC115699114	protein coding	XP_030482214.1	542	beta-hexosaminidase 3 isoform X1		carbohydrate metabolic process	https://www.arabidopsis.org/servlets/TairObject?name=AT1G65590&type=locus
chromosome 8	NC_044379.1	64272055	64273645	LOC115699115	protein coding	XP_030482216.1	349	2-alkenal reductase (NADP(+)-dependent)		antioxidative defense	https://www.ncbi.nlm.nih.gov/pmc/articles/PMC1310558/#:~:text=The%20novel%20NADPH%2Ddependent%20oxidoreductase,in%20antioxidative%20defense%20in%20plants.
chromosome 8	NC_044379.1	64282677	64284047	LOC115700764	protein coding	XP_030484264.1	456	benzyl alcohol O-benzoyltransferase		In petunia, biosynthesis of benzyl benzoate and phenylethyl benzoate	https://watermark.silverchair.com/erm337.pdf?token=AQECAHi208BE49Ooan9kkhW_Ercy7Dm3ZL_9Cf3qfKAc485ysgAAAuYwggLiBgkqhkiG9w0BBwagggLTMIICzwIBADCCAsgGCSqGSIb3DQEHATAeBglghkgBZQMEAS4wEQQMjBkLCTlKmUQjcujYAgEQgIICmUsqMh5WGz_B0q4s7UTcqC6BggLrvXC9r90BiEGtQf7gIiGmXbgiZJepqyq3x2nZxXRPWQrvJ5qqz425np8ImCnIQ8nr_HidPJnmmYhuEYOYQ4ZOPFCAjeK1M48ydxwr30jP3OQHFq9g-W-3LjjNLQFgE8kHAKIXOKa6HspcnnvcwJG21fDOYlU49UiVOMm7…
chromosome 8	NC_044379.1	64299647	64300327	LOC115700807	protein coding	XP_030484320.1	226	protein ASYMMETRIC LEAVES 2-like		regulator of cell proliferation	https://www.uniprot.org/uniprotkb/O04479/entry
chromosome 8	NC_044379.1	64313845	64315032	LOC115700933	protein coding	XP_030484472.1	335	uncharacterized protein DDB_G0290587-like		-
chromosome 8	NC_044379.1	64316230	64319657	LOC115699668	protein coding	XP_030483046.1	566	protease Do-like 10, mitochondrial		protease
chromosome 8	NC_044379.1	64320351	64325571	LOC115699667	protein coding	XP_030483045.1	1055	conserved oligomeric Golgi complex subunit 1		pollen tube growth by modulating Golgi morphology	https://www.uniprot.org/uniprotkb/F4HQ84/entry
chromosome 8	NC_044379.1	64327942	64330851	LOC115700959	protein coding	XP_030484499.1	276	mitochondrial outer membrane protein porin 4		transporter activity?	https://www.uniprot.org/uniprotkb/A0A5N5HDE9/entry
chromosome 8	NC_044379.1	64332065	64336295	LOC115698939	protein coding	XP_030482001.1	887	histidine--tRNA ligase, cytoplasmic		translation	https://www.uniprot.org/uniprotkb/F4IYF8/entry
chromosome 8	NC_044379.1	64336744	64342722	LOC115698941	protein coding	XP_030482006.1	412	acetolactate synthase small subunit 2, chloroplastic isoform X3		Regulatory subunit of acetohydroxy-acid synthase.	https://www.uniprot.org/uniprotkb/Q93YZ7/entry
chromosome 8	NC_044379.1	64342682	64343344	LOC115698942	protein coding	XP_030482007.1	220	uncharacterized protein At4g14100-like		-
chromosome 8	NC_044379.1	64344760	64348759	LOC115698940	protein coding	XP_030482002.1	753	mitochondrial proton/calcium exchanger protein		-
chromosome 8	NC_044379.1	64351613	64361265	LOC115698600	protein coding	XP_030481574.1	1353	sister chromatid cohesion 1 protein 4 isoform X1		Essential protein required for cell fate determination during embryogenesis.	https://www.uniprot.org/uniprotkb/Q9FGN7/entry
chromosome 8	NC_044379.1	64362532	64365764	LOC115698602	protein coding	XP_030481578.1	494	beta-glucosidase 42		Involved in the secretion of root-derived phenolics upon iron ions (Fe) depletion	https://www.uniprot.org/uniprotkb/Q9FIW4/entry
chromosome 8	NC_044379.1	64367864	64375935	LOC115698603	protein coding	XP_030481579.1	1205	uncharacterized protein LOC115698603		-
chromosome 8	NC_044379.1	64376347	64378046	LOC115698601	protein coding	XP_030481576.1	536	phenylalanine N-monooxygenase		Converts L-phenylalanine into phenylacetaldoxime	https://www.uniprot.org/uniprotkb/Q9FLC8/entry
chromosome 8	NC_044379.1	64392152	64393946	LOC115698629	protein coding	XP_030481613.1	536	phenylalanine N-monooxygenase		Converts L-phenylalanine into phenylacetaldoxime	https://www.uniprot.org/uniprotkb/Q9FLC8/entry
chromosome 8	NC_044379.1	64398283	64403286	LOC115699158	protein coding	XP_030482276.1	505	splicing factor U2AF-associated protein 2 isoform X1	yes, also called ELF9	may be associated with flowering time in Arabidopsis	https://academic.oup.com/plcell/article/21/4/1195/6095296
chromosome 8	NC_044379.1	64403908	64404489	LOC115699160	protein coding	XP_030482278.1	193	uncharacterized protein LOC115699160		-
chromosome 8	NC_044379.1	64406423	64407534	LOC115698724	protein coding	XP_030481728.1	96	ubiquitin-like protein ATG12A		Ubiquitin-like protein involved in cytoplasm to vacuole transport (Cvt) and autophagy vesicles formation	https://www.uniprot.org/uniprotkb/Q9LVK3/entry
chromosome 8	NC_044379.1	64408325	64411545	LOC115698723	protein coding	XP_030481727.1	393	stearoyl		fatty acid metabolism	https://www.uniprot.org/uniprotkb/Q9LF05/entry
chromosome 8	NC_044379.1	64414017	64418450	LOC115700508	protein coding	XP_030483915.1	833	chromatin assembly factor 1 subunit FAS1		facilitating stable maintenance of gene expression states in SAM	https://www.uniprot.org/uniprotkb/Q9SXY0/entry
chromosome 8	NC_044379.1	64421432	64423626	LOC115700781	protein coding	XP_030484282.1	190	protein HEADING DATE 3A-like	yes	florigen, flowering time	https://www.uniprot.org/uniprotkb/Q93WI9/entry
chromosome 8	NC_044379.1	64434648	64443262	LOC115700975	protein coding	XP_030484515.1	1600	RNA helicase aquarius		defense and development, Aquarius is human homolog of At MAC7	https://www.arabidopsis.org/servlets/TairObject?type=publication&id=501777081
chromosome 8	NC_044379.1	64447164	64448930	LOC115698597	protein coding	XP_030481573.1	280	xanthoxin dehydrogenase		Catalyzes the conversion of xanthoxin to abscisic aldehyde	https://www.uniprot.org/uniprotkb/Q9C826/entry
chromosome 8	NC_044379.1	64451999	64453777	LOC115700442	protein coding	XP_030483840.1	592	LOW QUALITY PROTEIN: extensin-2-like		Structural component which strengthens the primary cell wall	https://www.uniprot.org/uniprotkb/Q9M1G9/entry
chromosome 8	NC_044379.1	64457204	64461673	LOC115700443	protein coding	XP_030483841.1	848	LOW QUALITY PROTEIN: protein argonaute 5-like	yes, also called AGO5	RNA silencing	https://www.uniprot.org/uniprotkb/Q9SJK3/entry
chromosome 8	NC_044379.1	64557834	64559967	LOC115701225	protein coding	XP_030484825.1	684	pentatricopeptide repeat-containing protein At4g14850		LOI1, pentatricopeptide (PPR) protein that binds single-stranded RNA	https://www.arabidopsis.org/servlets/TairObject?id=128858&type=locus
chromosome 8	NC_044379.1	64565397	64568480	LOC115700787	protein coding	XP_030484291.1	195	LOW QUALITY PROTEIN: 50S ribosomal protein L9, chloroplastic		ribosomal protein	https://www.uniprot.org/uniprotkb/P25864/entry
chromosome 8	NC_044379.1	64569043	64570077	LOC115700788	protein coding	XP_030484293.1	97	ubiquitin-like protein ATG12		Ubiquitin-like protein involved in cytoplasm to vacuole transport (Cvt) and autophagy vesicles formation	https://www.uniprot.org/uniprotkb/Q9LVK3/entry
chromosome 8	NC_044379.1	64582085	64582918	LOC115701170	protein coding	XP_030484742.1	277	zinc finger protein ZAT5		Probable transcription factor that may be involved in stress responses	https://www.uniprot.org/uniprotkb/Q681X4/entry
chromosome 8	NC_044379.1	64607086	64609369	LOC115700608	protein coding	XP_030484074.1	226	superoxide dismutase		Destroys radicals	https://www.uniprot.org/uniprotkb/Q9FK60/entry
chromosome 8	NC_044379.1	64610726	64615608	LOC115699463	protein coding	XP_030482747.1	1240	uncharacterized protein LOC115699463		-
chromosome 8	NC_044379.1	64618268	64622176	LOC115698998	protein coding	XP_030482070.1	851	protein argonaute 5	yes, also called AGO5	RNA silencing	https://www.uniprot.org/uniprotkb/Q9SJK3/entry

### Sheet: Table S9
Table S9. Genomic, coding and protein sequence similarity of candidate genes in ‘CBDRx’ reference genome, ‘Felina 32’, and ‘FINOLA’ sequencing data. Consensus sequences were used to generate gene sequences. Sequences were aligned with the reference genome mRNA to cut out introns and obtain the coding sequence, which was then translated to protein sequences in Jalview.
sequence comparison	gene	locus	cs10	Felina32	Finola CsFT1b
Coding	CsELF9 LOC115699158	Felina32	99.93	-	-
		Finola	99.47	99.08	-
	CsAGO5b LOC115700443	Felina32	94.4	-	-
		Finola	91.6	94.58	-
	CsAGO5a LOC115698998	Felina32	99.08	-	-
		Finola	98.89	98.79	-
	CsFT1 LOC115700781	Felina32	100	-	-
		Finola FT1a	95.5	95.5	95.89
		Finola FT1b	96.47	96.47	-
Protein	CsELF9 LOC115699158	Felina32	99.8	-	-
		Finola	99.21	99.41	-
	CsAGO5b LOC115700443	Felina32	94.7	-	-
		Finola	92.5	94.76	-
	CsAGO5a LOC115698998	Felina32	98.84	-	-
		Finola	98.69	98.55	-
	CsFT1 LOC115700781	Felina32	100	-
		Finola FT1a	95.29	95.29	95.88
		Finola FT1b	98.24	98.24	-

### Sheet: Table S10
Table S10. PACE diversity panel accession names, allele calls and approximate flowering times.
Cornell seed inventory ID #	Name	Allele 1	Heterozygous	Allele 2	Flowering phenotype	Flowering phenotype source	Plotted on Figure 7 (i.e. GBS conducted by Carlson et al 2021)
NY18-528	A2R4	Allele 1	Heterozygote	Allele 2	Early	Stack et al 2021, Toth et al 2022	yes
GVA-H-21-1055	Alpha Nebula	Allele 1			none		no
NY20-562	Anka		Heterozygote	Allele 2	Day neutral	Toth et al 2022	yes
GVA-H-20-1130	Auto CBG	Allele 1			Day neutral	Toth et al 2022	no
GVA-H-22-1164	Bialobrzeskie	Allele 1	Heterozygote		Middle		yes
GVA-H-19-1057	Bish feral		Heterozygote	Allele 2	none		yes
NY-18-557	Carmagnola selezionata	Allele 1	Heterozygote		Late	Toth et al 2022	yes
GVA-H-22-1165	Carmenecta	Allele 1			Late		no
NY17-512	CFX-1		Heterozygote	Allele 2	Very early/early	Zhang et al 2021	yes
unknown	CFX-2			Allele 2	Day neutral	Toth et al 2022	yes
Viands Lab (Cornell)	CRS-1	Allele 1	Heterozygote	Allele 2	none		yes
GVA-H-19-1043	Deschutes	Allele 1			Very early/early	Stack et al 2021	yes
NY19-561	Earlina 8		Heterozygote		none		yes
GVA-H-22-1166	Enectarol	Allele 1			Late		no
GVA-H-22-1167	Fedora17	Allele 1		Allele 2	Middle	Toth et al 2022	no
NY19-560	Fedora17_2	Allele 1			Middle	Toth et al 2022	yes
GVA-H-22-1168	Felina32	Allele 1		Allele 2	Middle	This manuscript	yes
NY-18-526	feral illinios		Heterozygote	Allele 2	none		yes
GVA-H-22-1169	Fermion 12	Allele 1		Allele 2	Middle		yes
18-1033	FINOLA		Heterozygote	Allele 2	Day neutral	Schilling et al 2023	no
GVA-H-22-1170	Futura 83	Allele 1			Middle		plotted at Futura 75
GVA-H-19-1002	Georgina			Allele 2	none		yes
NY17-516	Grandi		Heterozygote	Allele 2	Early		yes
GVA-H-19-1032-A	Han-NW	Allele 1			Late	This manuscript	yes
Cornell, unknown ID	Henola		Heterozygote		Day neutral	Toth et al 2022	no
Viands Lab (Cornell)	Joey			Allele 2	Very early/early	Zhang et al 2021	yes
GVA-H-19-1050	KG9201	Allele 1			Day neutral	Stack et al 2021	yes
GVA-H-19-1051	KG9202	Allele 1			Day neutral	Stack et al 2021, Toth et al 2022	yes
GVA-H-21-1082	Le Crème	Allele 1	Heterozygote		Day neutral	Toth et al 2022	no
GVA-H-20-1148	Late Sue	Allele 1			Late	Stack et al 2021	yes
21-1903	Logan			Allele 2	none		yes
GVA-H-19-1001	Martha	Allele 1		Allele 2	none		yes
GVA-H-21-1134	Picolo			Allele 2	Day neutral	Toth et al 2022	yes
NY18-524	Portugal	Allele 1	Heterozygote	Allele 2	none		yes
GVA-H-21-1070	PuMa	Allele 1			Late	Toth et al 2022	yes
GVA-H-21-1041	Rincon	Allele 1			none		no
GVA-H-19-1005	RN16	Allele 1			Middle	Stack et al 2021, Toth et al 2022	yes
GVA-H-19-1004	RN17	Allele 1	Heterozygote		Early	Stack et al 2021	yes
GVA-H-21-1049	Rogue	Allele 1			Very early/early	Stack et al 2021	yes
GVA-H-21-1042	Sour Citron	Allele 1			none		no
NY18-525	Swift		Heterozygote	Allele 2	none		yes
GVA-H-19-1045	Umpqua	Allele 1			Early	Stack et al 2021, Toth et al 2022	yes
GVA-H-18-1011	URCBD #5	Allele 1			none		yes
GVA-H-18-1013	URCBD #7	Allele 1	Heterozygote		none		yes
GVA-H-22-1174	USO-31			Allele 2	Early	Woods et al 2021	yes
GVA-H-19-1000	Victoria		Heterozygote	Allele 2	none		yes
GVA-H-16-510	Wojko	Allele 1			Middle		yes
GVA-H-22-1175	X-59			Allele 2	Early		yes
GVA-H-21-1071	Yuma	Allele 1			Late		yes
n/a	Russian Auto CBD			Allele 2	Day neutral	https://www.nativcanna.at/shop/hanfsamen/russian-auto-cbd/	no
